# A mycovirus identified from an outbreak fungal species complex reveals a parallel antiviral system

**DOI:** 10.64898/2026.09.15.751652

**Authors:** Zhenghao Shen, Zeyu Duan, Xiaoyu Ma, Linhao Song, Xin Luo, Jialong Xu, Ruiqiao Li, Yinglu Cui, Xiao Liu, Linqi Wang

## Abstract

Mycoviruses are prevalent across major fungal lineages, yet none have been reported in the *Cryptococcus gattii* species complex (CGSC), the causative agent of the largest known fungal outbreak in immunocompetent hosts. Consequently, the occurrence of mycoviruses and the host determinants governing their infection in this important pathogenic clade remain unexplored. Through screening of 386 *Cryptococcus* isolates, we identified a mycovirus, designated CgTV1, in an environmental isolate of the CGSC. CgTV1 is a double-stranded RNA (dsRNA) mycovirus of the genus *Totivirus*, with a genome encoding a capsid protein and an RNA-dependent RNA polymerase. We showed that CgTV1 establishes a cryptic infection, because neither viral presence nor its clearance significantly alters host transcriptomic profiles, suggesting the existence of mechanisms that maintain virus–host homeostasis. Population genomic analyses reveal that an intact RNAi pathway constitutes a critical genetic barrier, and CgTV1 persistence strictly requires loss-of-function mutations in both *AGO1* and *AGO2*. By pan-transcriptomics across 43 CGSC strains, we further uncovered an RNase III gene, *CAI1*, which exhibits high expression in the mycovirus-positive isolate. Biochemical analysis indicates that Cai1 directly recognizes and degrades CgTV1 dsRNA, thereby constraining excessive mycoviral proliferation. We further demonstrate that Dicer and Cai1 act in parallel to maintain virus–host homeostasis: their combined ablation results in higher viral loads and more pronounced changes in host gene expression than ablation of either factor alone. Collectively, our findings provide the evidence of the occurrence of a mycovirus in the CGSC and reveal parallel mechanisms that enable cryptic mycoviral infections.
