## Supplementary material for "A mycovirus identified from an outbreak fungal species complex reveals a parallel antiviral system": SI Appendix; Dataset S1; Dataset S2; Dataset S3; Dataset S4; Dataset S5: Dataset S1.xlsx

### Sheet: Dataset S1
Dataset S1. Information and mycovirus screening results for 386 clinical and environmental Cryptococcus isolates.
Species	Isolates	Presence of dsRNA virus	Source
C. gattii (VGI)	CG1	YES	environment
C. deuterogattii (VGII)	CG2	NO	clinical
C. gattii (VGI)	CG3	NO	clinical
C. bacillisporus (VGIII)	CG4	NO	clinical
C. deuterogattii (VGII)	CG5	NO	animal
C. deuterogattii (VGII)	CG6	NO	clinical
C. gattii (VGI)	CG7	NO	clinical
C. gattii (VGI)	CG8	NO	clinical
C. gattii (VGI)	CG9	NO	clinical
C. deuterogattii (VGII)	CG11	NO	clinical
C. deuterogattii (VGII)	CG12	NO	clinical
C. deuterogattii (VGII)	CG13	NO	clinical
C. deuterogattii (VGII)	CG14	NO	clinical
C. deuterogattii (VGII)	CG15	NO	clinical
C. gattii (VGI)	CG17	NO	clinical
C. deuterogattii (VGII)	CG19	NO	animal
C. deuterogattii (VGII)	CG20	NO	clinical
C. deuterogattii (VGII)	CG21	NO	clinical
C. deuterogattii (VGII)	CG24	NO	clinical
C. deuterogattii (VGII)	CG25	NO	clinical
C. deuterogattii (VGII)	CG26	NO	clinical
C. deuterogattii (VGII)	CG27	NO	clinical
C. gattii (VGI)	CG30	NO	clinical
C. gattii (VGI)	CG31	NO	clinical
C. gattii (VGI)	CG32	NO	clinical
C. gattii (VGI)	CG33	NO	clinical
C. deuterogattii (VGII)	CG36	NO	clinical
C. gattii (VGI)	CG37	NO	clinical
C. deuterogattii (VGII)	CG38	NO	clinical
C. deuterogattii (VGII)	CG39	NO	clinical
C. deuterogattii (VGII)	CG40	NO	clinical
C. deuterogattii (VGII)	CG41	NO	clinical
C. deuterogattii (VGII)	CG42	NO	clinical
C. deuterogattii (VGII)	CG43	NO	clinical
C. deuterogattii (VGII)	CG44	NO	clinical
C. gattii (VGI)	CG45	NO	clinical
C. deuterogattii (VGII)	CG46	NO	clinical
C. deuterogattii (VGII)	CG47	NO	clinical
C. gattii (VGI)	CG48	NO	clinical
C. deuterogattii (VGII)	CG49	NO	clinical
C. deuterogattii (VGII)	CG51	NO	clinical
C. gattii (VGI)	CG52	NO	clinical
C. gattii (VGI)	CG53	NO	clinical
C. deuterogattii (VGII)	CG54	NO	clinical
C. gattii (VGI)	CG55	NO	clinical
C. gattii (VGI)	CG56	NO	clinical
C. gattii (VGI)	CG57	NO	clinical
C. gattii (VGI)	CG58	NO	clinical
C. deuterogattii (VGII)	CG59	NO	clinical
C. gattii (VGI)	CG60	NO	clinical
C. gattii (VGI)	CG61	NO	clinical
C. gattii (VGI)	CG62	NO	clinical
C. deuterogattii (VGII)	CG63	NO	clinical
C. gattii (VGI)	CG64	NO	clinical
C. gattii (VGI)	CG65	NO	clinical
C. gattii (VGI)	CG66	NO	clinical
C. deuterogattii (VGII)	CG67	NO	clinical
C. gattii (VGI)	CG68	NO	clinical
C. gattii (VGI)	CG69	NO	clinical
C. gattii (VGI)	CG70	NO	clinical
C. gattii (VGI)	CG71	NO	clinical
C. gattii (VGI)	CG72	NO	clinical
C. deuterogattii (VGII)	CG73	NO	clinical
C. deuterogattii (VGII)	CG75	NO	clinical
C. gattii (VGI)	CG76	NO	clinical
C. bacillisporus (VGIII)	CG77	NO	clinical
C. deuterogattii (VGII)	CG78	NO	animal
C. deuterogattii (VGII)	CG79	NO	animal
C. gattii (VGI)	CG80	NO	clinical
C. deuterogattii (VGII)	CG81	NO	environment
C. deuterogattii (VGII)	CG82	NO	clinical
C. gattii (VGI)	CG83	NO	clinical
C. gattii (VGI)	CG84	NO	clinical
C. gattii (VGI)	CG85	NO	clinical
C. tetragattii (VGIV)	CG86	NO	clinical
C. gattii (VGI)	CG87	NO	clinical
C. deuterogattii (VGII)	CG88	NO	clinical
C. deuterogattii (VGII)	CG89	NO	clinical
C. gattii (VGI)	CG90	NO	clinical
C. gattii (VGI)	CG91	NO	clinical
C. deuterogattii (VGII)	CG94	NO	environment
C. deuterogattii (VGII)	CG95	NO	clinical
C. bacillisporus (VGIII)	CG96	NO	clinical
C. gattii (VGI)	CG97	NO	clinical
C. gattii (VGI)	CG98	NO	environment
C. deuterogattii (VGII)	CG99	NO	clinical
C. gattii (VGI)	CG100	NO	clinical
C. gattii (VGI)	CG101	NO	clinical
C. deuterogattii (VGII)	CG102	NO	clinical
C. deuterogattii (VGII)	CG103	NO	clinical
C. deuterogattii (VGII)	CG104	NO	clinical
C. deuterogattii (VGII)	CG105	NO	unknown
C. deuterogattii (VGII)	CG106	NO	clinical
C. deuterogattii (VGII)	CG108	NO	clinical
C. deuterogattii (VGII)	CG109	NO	clinical
C. deuterogattii (VGII)	CG110	NO	clinical
C. deuterogattii (VGII)	CG111	NO	clinical
C. gattii (VGI)	CG112	NO	clinical
C. deuterogattii (VGII)	CG113	NO	clinical
C. deuterogattii (VGII)	CG114	NO	clinical
C. deuterogattii (VGII)	CG115	NO	clinical
C. deuterogattii (VGII)	CG116	NO	clinical
C. gattii (VGI)	CG117	NO	clinical
C. gattii (VGI)	CG118	NO	clinical
C. deuterogattii (VGII)	CG119	NO	clinical
C. deuterogattii (VGII)	CG120	NO	clinical
C. deuterogattii (VGII)	CG121	NO	clinical
C. gattii (VGI)	CG122	NO	clinical
C. deuterogattii (VGII)	CG123	NO	clinical
C. deuterogattii (VGII)	CG124	NO	clinical
C. gattii (VGI)	CG125	NO	clinical
C. gattii (VGI)	CG126	NO	clinical
C. gattii (VGI)	CG127	NO	clinical
C. deuterogattii (VGII)	CG128	NO	clinical
C. deuterogattii (VGII)	CG129	NO	clinical
C. deuterogattii	CG128	NO	clinical
C. deuterogattii	CG129	NO	clinical
C. gattii	cg1	NO	environment
C. gattii	cg2	NO	environment
C. gattii	cg3	NO	environment
C. deuterogattii	cg4	NO	clinical
C. deuterogattii	cg5	NO	clinical
C. deuterogattii	cg6	NO	clinical
C. deuterogattii	cg7	NO	clinical
C. deuterogattii	cg8	NO	clinical
C. deuterogattii	cg9	NO	clinical
C. deuterogattii	cg10	NO	clinical
C. deuterogattii	cg11	NO	clinical
C. deuterogattii	cg12	NO	clinical
C. deuterogattii	cg13	NO	clinical
C. deuterogattii	cg14	NO	clinical
C. deuterogattii	cg15	NO	clinical
C. deuterogattii	cg16	NO	clinical
C. gattii	cg17	NO	clinical
C. gattii	cg18	NO	clinical
C. gattii	cg19	NO	clinical
C. gattii	cg20	NO	clinical
C. gattii	cg21	NO	clinical
C. gattii	cg22	NO	clinical
C. gattii	cg23	NO	clinical
C. gattii	cg24	NO	environment
C. gattii	cg25	NO	clinical
C. gattii	cg26	NO	clinical
C. deuterogattii	cg27	NO	clinical
C. deuterogattii	cg28	NO	clinical
C. gattii	cg29	NO	clinical
C. gattii	cg30	NO	clinical
C. gattii	cg31	NO	clinical
C. gattii	cg32	NO	clinical
C. gattii	cg33	NO	clinical
C. gattii	cg34	NO	clinical
C. gattii	cg35	NO	clinical
C. gattii	cg36	NO	clinical
C. gattii	cg37	NO	clinical
C. gattii	cg38	NO	clinical
C. gattii	cg39	NO	clinical
C. gattii	cg40	NO	clinical
C. gattii	cg41	NO	clinical
C. gattii	cg42	NO	clinical
C. gattii	cg43	NO	clinical
C. gattii	cg44	NO	clinical
C. gattii	cg45	NO	clinical
C. gattii	cg46	NO	clinical
C. gattii	cg47	NO	clinical
C. gattii	cg48	NO	clinical
C. gattii	cg49	NO	clinical
C. gattii	cg50	NO	clinical
C. gattii	cg51	NO	clinical
C. gattii	cg52	NO	clinical
C. gattii	cg53	NO	clinical
C. gattii	cg54	NO	clinical
C. gattii	cg55	NO	clinical
C. gattii	cg56	NO	clinical
C. gattii	cg57	NO	clinical
C. gattii	cg58	NO	clinical
C. gattii	cg59	NO	clinical
C. gattii	cg60	NO	clinical
C. gattii	cg61	NO	clinical
C. gattii	cg62	NO	clinical
C. neoformans	cn1	NO	environment
C. neoformans	cn2	NO	environment
C. neoformans	cn3	NO	environment
C. neoformans	cn4	NO	environment
C. neoformans	cn5	NO	environment
C. neoformans	cn6	NO	environment
C. neoformans	cn7	NO	environment
C. neoformans	cn8	NO	environment
C. neoformans	cn9	NO	environment
C. neoformans	cn10	NO	environment
C. neoformans	cn11	NO	environment
C. neoformans	cn12	NO	environment
C. neoformans	cn13	NO	environment
C. neoformans	cn14	NO	environment
C. neoformans	cn15	NO	environment
C. neoformans	cn16	NO	environment
C. neoformans	cn17	NO	environment
C. neoformans	cn18	NO	environment
C. neoformans	cn19	NO	environment
C. neoformans	cn20	NO	environment
C. neoformans	cn21	NO	environment
C. neoformans	cn22	NO	environment
C. neoformans	cn23	NO	environment
C. neoformans	cn24	NO	environment
C. neoformans	cn25	NO	environment
C. deneoformans	cn26	NO	environment
C. deneoformans	cn27	NO	environment
C. deneoformans	cn28	NO	clinical
C. deneoformans	cn29	NO	clinical
C. neoformans	cn30	NO	clinical
C. neoformans	cn31	NO	clinical
C. neoformans	cn32	NO	clinical
C. neoformans	cn33	NO	clinical
C. neoformans	cn34	NO	clinical
C. neoformans	cn35	NO	clinical
C. neoformans	cn36	NO	clinical
C. neoformans	cn37	NO	clinical
C. neoformans	cn38	NO	clinical
C. neoformans	cn39	NO	clinical
C. neoformans	cn40	NO	clinical
C. neoformans	cn41	NO	clinical
C. neoformans	cn42	NO	clinical
C. neoformans	cn43	NO	clinical
C. neoformans	cn44	NO	clinical
C. neoformans	cn45	NO	clinical
C. neoformans	cn46	NO	clinical
C. neoformans	cn47	NO	clinical
C. neoformans	cn48	NO	clinical
C. neoformans	cn49	NO	clinical
C. neoformans	cn50	NO	clinical
C. neoformans	cn51	NO	clinical
C. neoformans	cn52	NO	clinical
C. neoformans	cn53	NO	clinical
C. neoformans	cn54	NO	clinical
C. neoformans	cn55	NO	clinical
C. neoformans	cn56	NO	clinical
C. neoformans	cn57	NO	clinical
C. neoformans	cn58	NO	clinical
C. neoformans	cn59	NO	clinical
C. neoformans	cn60	NO	clinical
C. neoformans	cn61	NO	clinical
C. neoformans	cn62	NO	clinical
C. deneoformans	cn63	NO	clinical
C. neoformans	cn64	NO	clinical
C. deneoformans	cn65	NO	clinical
C. neoformans	cn66	NO	clinical
C. neoformans	cn67	NO	clinical
C. neoformans	cn68	NO	clinical
C. deneoformans	cn69	NO	clinical
C. deneoformans	cn70	NO	clinical
C. deneoformans	cn71	NO	clinical
C. neoformans	cn72	NO	clinical
C. neoformans	cn73	NO	clinical
C. neoformans	cn74	NO	clinical
C. neoformans	cn75	NO	clinical
C. neoformans	cn76	NO	clinical
C. neoformans	cn77	NO	clinical
C. neoformans	cn78	NO	clinical
C. neoformans	cn79	NO	clinical
C. neoformans	cn80	NO	clinical
C. neoformans	cn81	NO	clinical
C. neoformans	cn82	NO	clinical
C. neoformans	cn83	NO	clinical
C. neoformans	cn84	NO	clinical
C. neoformans	cn85	NO	clinical
C. neoformans	cn86	NO	clinical
C. neoformans	cn87	NO	clinical
C. neoformans	cn88	NO	clinical
C. neoformans	cn89	NO	clinical
C. neoformans	cn90	NO	clinical
C. neoformans	cn91	NO	clinical
C. neoformans	cn92	NO	clinical
C. neoformans	cn93	NO	clinical
C. neoformans	cn94	NO	clinical
C. neoformans	cn95	NO	clinical
C. neoformans	cn96	NO	clinical
C. neoformans	cn97	NO	clinical
C. neoformans	cn98	NO	clinical
C. neoformans	cn99	NO	clinical
C. neoformans	cn100	NO	clinical
C. neoformans	cn101	NO	clinical
C. neoformans	cn102	NO	clinical
C. neoformans	cn103	NO	clinical
C. neoformans	cn104	NO	clinical
C. neoformans	cn105	NO	clinical
C. neoformans	cn106	NO	clinical
C. neoformans	cn107	NO	clinical
C. neoformans	cn108	NO	clinical
C. neoformans	cn109	NO	clinical
C. neoformans	cn110	NO	clinical
C. neoformans	cn111	NO	clinical
C. neoformans	cn112	NO	clinical
C. neoformans	cn113	NO	clinical
C. neoformans	cn114	NO	clinical
C. neoformans	cn115	NO	clinical
C. neoformans	cn116	NO	clinical
C. neoformans	cn117	NO	clinical
C. neoformans	cn118	NO	clinical
C. neoformans	cn119	NO	clinical
C. neoformans	cn120	NO	clinical
C. neoformans	cn121	NO	clinical
C. neoformans	cn122	NO	clinical
C. neoformans	cn123	NO	clinical
C. neoformans	cn124	NO	clinical
C. neoformans	cn125	NO	clinical
C. neoformans	cn126	NO	clinical
C. neoformans	cn127	NO	clinical
C. neoformans	cn128	NO	clinical
C. neoformans	cn129	NO	clinical
C. neoformans	cn130	NO	clinical
C. neoformans	cn131	NO	clinical
C. neoformans	cn132	NO	clinical
C. neoformans	cn133	NO	clinical
C. neoformans	cn134	NO	clinical
C. neoformans	cn135	NO	clinical
C. neoformans	cn136	NO	clinical
C. neoformans	cn137	NO	clinical
C. neoformans	cn138	NO	clinical
C. neoformans	cn139	NO	clinical
C. neoformans	cn140	NO	clinical
C. neoformans	cn141	NO	clinical
C. neoformans	cn142	NO	clinical
C. neoformans	cn143	NO	clinical
C. neoformans	cn144	NO	clinical
C. neoformans	cn145	NO	clinical
C. neoformans	cn146	NO	clinical
C. neoformans	cn147	NO	clinical
C. neoformans	cn148	NO	clinical
C. neoformans	cn149	NO	clinical
C. neoformans	cn150	NO	clinical
C. neoformans	cn151	NO	clinical
C. neoformans	cn152	NO	clinical
C. neoformans	cn153	NO	clinical
C. neoformans	cn154	NO	clinical
C. neoformans	cn155	NO	clinical
C. neoformans	cn156	NO	clinical
C. neoformans	cn157	NO	clinical
C. neoformans	cn158	NO	clinical
C. neoformans	cn159	NO	clinical
C. neoformans	cn160	NO	clinical
C. neoformans	cn161	NO	clinical
C. neoformans	cn162	NO	clinical
C. neoformans	cn163	NO	clinical
C. neoformans	cn164	NO	clinical
C. neoformans	cn165	NO	clinical
C. neoformans	cn166	NO	clinical
C. neoformans	cn167	NO	clinical
C. neoformans	cn168	NO	clinical
C. neoformans	cn169	NO	clinical
C. neoformans	cn170	NO	clinical
C. neoformans	cn171	NO	clinical
C. neoformans	cn172	NO	clinical
C. neoformans	cn173	NO	clinical
C. neoformans	cn174	NO	clinical
C. neoformans	cn175	NO	clinical
C. neoformans	cn176	NO	clinical
C. neoformans	cn177	NO	clinical
C. neoformans	cn178	NO	clinical
C. neoformans	cn179	NO	clinical
C. neoformans	cn180	NO	clinical
C. neoformans	cn181	NO	clinical
C. neoformans	cn182	NO	clinical
C. neoformans	cn183	NO	clinical
C. neoformans	cn184	NO	clinical
C. neoformans	cn185	NO	clinical
C. neoformans	cn186	NO	clinical
C. neoformans	cn187	NO	clinical
C. neoformans	cn188	NO	clinical
C. neoformans	cn189	NO	clinical
C. neoformans	cn190	NO	clinical
C. neoformans	cn191	NO	clinical
C. neoformans	cn192	NO	clinical
C. neoformans	cn193	NO	clinical
C. neoformans	cn194	NO	clinical
C. neoformans	cn195	NO	clinical
C. neoformans	cn196	NO	clinical
C. neoformans	cn197	NO	clinical
C. neoformans	cn198	NO	clinical
C. neoformans	cn199	NO	clinical
C. neoformans	cn200	NO	clinical
C. neoformans	cn201	NO	clinical
C. neoformans	cn202	NO	clinical
C. neoformans	cn203	NO	clinical
C. neoformans	cn204	NO	clinical
C. neoformans	cn205	NO	clinical
C. neoformans	cn206	NO	clinical
C. neoformans	cn207	NO	clinical
