## Supplementary material for "A mycovirus identified from an outbreak fungal species complex reveals a parallel antiviral system": SI Appendix; Dataset S1; Dataset S2; Dataset S3; Dataset S4; Dataset S5: Dataset S2.xlsx

### Sheet: Dataset S2
Dataset S2. Summary of 369 genes harboring high-impact mutations in C. gattii CG1 relative to the reference genome C. gattii WM276.
Gene ID of C. gattii WM276	Mutation type	INFO
CGB_D9320W(AGO1)	snp	stop_gained, splice_donor_variant&intron_variant
CGB_D9160C(AGO2)	both	splice_donor_variant&intron_variant, exon_loss_variant&splice_acceptor_variant&splice_region_variant&intron_variant, frameshift_variant
CGB_A0090C	snp	stop_gained
CGB_A0660W	snp	stop_gained
CGB_A2010C	snp	splice_donor_variant&intron_variant
CGB_A2660W	snp	splice_acceptor_variant&intron_variant
CGB_A4040C	snp	splice_donor_variant&intron_variant
CGB_A6045W	snp	stop_gained
CGB_A6540W	snp	start_lost
CGB_A8400W	snp	splice_donor_variant&intron_variant
CGB_B0430C	snp	splice_acceptor_variant&intron_variant
CGB_B1640W	snp	stop_gained
CGB_B2400W	snp	splice_acceptor_variant&intron_variant
CGB_B3640C	snp	stop_gained
CGB_B5440C	snp	stop_gained
CGB_B9370C	snp	splice_acceptor_variant&intron_variant
CGB_B9750C	snp	stop_lost&splice_region_variant
CGB_C0700C	snp	splice_donor_variant&intron_variant
CGB_C1220C	snp	splice_donor_variant&intron_variant
CGB_C3320W	snp	stop_lost&splice_region_variant
CGB_C4120W	snp	splice_acceptor_variant&intron_variant
CGB_C5360W	snp	stop_gained
CGB_C5540W	snp	stop_gained
CGB_C6590C	snp	stop_lost&splice_region_variant
CGB_C6610C	snp	splice_acceptor_variant&intron_variant
CGB_C7380W	snp	stop_lost&splice_region_variant
CGB_C7740W	snp	splice_donor_variant&intron_variant
CGB_D0040W	snp	stop_gained
CGB_D0360C	snp	splice_donor_variant&intron_variant
CGB_D2160W	snp	splice_donor_variant&intron_variant
CGB_D3520C	snp	stop_gained
CGB_D5010C	snp	stop_lost&splice_region_variant
CGB_D5200C	snp	splice_donor_variant&intron_variant
CGB_D7370C	snp	stop_gained
CGB_D8250W	snp	stop_gained
CGB_D8290W	snp	stop_gained
CGB_D9100C	snp	start_lost
CGB_E0110W	snp	stop_gained
CGB_E0120C	snp	stop_gained
CGB_E0380C	snp	splice_donor_variant&intron_variant
CGB_E0430C	snp	splice_acceptor_variant&intron_variant
CGB_E1440W	snp	splice_donor_variant&intron_variant
CGB_E3400W	snp	stop_gained
CGB_E3660C	snp	splice_acceptor_variant&intron_variant
CGB_E4370W	snp	stop_gained&splice_region_variant
CGB_E5470C	snp	stop_gained
CGB_F1480W	snp	splice_donor_variant&intron_variant
CGB_F3190C	snp	stop_gained
CGB_F3320W	snp	start_lost
CGB_F3390C	snp	splice_donor_variant&intron_variant
CGB_F5450W	snp	splice_donor_variant&intron_variant
CGB_F6310C	snp	stop_lost&splice_region_variant
CGB_G0250C	snp	stop_gained
CGB_G2265C	snp	start_lost
CGB_G3070W	snp	start_lost&splice_region_variant
CGB_G3520W	snp	stop_gained
CGB_G4280W	snp	splice_donor_variant&intron_variant
CGB_G5350W	snp	splice_donor_variant&intron_variant
CGB_G6390W	snp	splice_donor_variant&intron_variant
CGB_G6640C	snp	splice_donor_variant&intron_variant
CGB_H1080W	snp	stop_gained
CGB_H1310C	snp	stop_lost&splice_region_variant
CGB_H1790W	snp	splice_donor_variant&intron_variant
CGB_I3040C	snp	stop_lost&splice_region_variant
CGB_I3660W	snp	stop_lost&splice_region_variant
CGB_I4030W	snp	splice_acceptor_variant&intron_variant
CGB_I4070C	snp	splice_acceptor_variant&intron_variant
CGB_J0070C	snp	stop_lost&splice_region_variant
CGB_J0180C	snp	stop_gained
CGB_J0510W	snp	splice_donor_variant&intron_variant
CGB_J0530W	snp	splice_donor_variant&intron_variant
CGB_J1080C	snp	splice_donor_variant&intron_variant
CGB_J1420W	snp	splice_donor_variant&intron_variant
CGB_J2210C	snp	stop_gained
CGB_J2420C	snp	stop_gained&splice_region_variant
CGB_J2440C	snp	splice_donor_variant&intron_variant
CGB_J2490W	snp	splice_acceptor_variant&intron_variant
CGB_K0120C	snp	stop_lost&splice_region_variant
CGB_K0380W	snp	stop_lost&splice_region_variant
CGB_K0430W	snp	splice_donor_variant&intron_variant
CGB_K1230C	snp	splice_donor_variant&intron_variant
CGB_K2030C	snp	stop_lost&splice_region_variant
CGB_K4080W	snp	start_lost
CGB_L0060W	snp	splice_donor_variant&intron_variant
CGB_M0140C	snp	splice_donor_variant&intron_variant
CGB_M1050C	snp	start_lost
CGB_M1450C	snp	splice_acceptor_variant&intron_variant
CGB_N0020C	snp	stop_lost&splice_region_variant
CGB_N1610W	snp	start_lost
CGB_N2440W	snp	splice_acceptor_variant&intron_variant
CGB_A0010C	indel	frameshift_variant
CGB_A0230C	indel	frameshift_variant
CGB_A0560C	indel	frameshift_variant
CGB_A0730C	indel	frameshift_variant
CGB_A1230C	indel	frameshift_variant
CGB_A2180W	indel	frameshift_variant&splice_donor_variant&splice_region_variant&intron_variant
CGB_A2740W	indel	frameshift_variant
CGB_A4210C	indel	frameshift_variant
CGB_A5100C	indel	frameshift_variant
CGB_A6460C	indel	frameshift_variant
CGB_A7580C	indel	frameshift_variant
CGB_A8390W	indel	frameshift_variant
CGB_B0210C	indel	splice_acceptor_variant&intron_variant
CGB_B1270W	indel	frameshift_variant
CGB_B1310C	indel	frameshift_variant
CGB_B1770C	indel	frameshift_variant
CGB_B2460C	indel	frameshift_variant
CGB_B2470W	indel	frameshift_variant
CGB_B3020W	indel	frameshift_variant&stop_lost&splice_region_variant
CGB_B4180C	indel	frameshift_variant
CGB_B5090W	indel	frameshift_variant
CGB_B5150C	indel	frameshift_variant&splice_region_variant
CGB_B6140C	indel	frameshift_variant
CGB_B6410C	indel	frameshift_variant
CGB_B6670C	indel	splice_acceptor_variant&intron_variant
CGB_B9390C	indel	frameshift_variant&stop_lost&splice_region_variant
CGB_B9535	indel	frameshift_variant
CGB_B9760W	indel	frameshift_variant
CGB_C0090C	indel	frameshift_variant
CGB_C0180W	indel	frameshift_variant
CGB_C1025W	indel	frameshift_variant
CGB_C2570C	indel	frameshift_variant
CGB_C3540C	indel	frameshift_variant
CGB_C5190C	indel	frameshift_variant
CGB_C6460C	indel	frameshift_variant&start_lost
CGB_C6470W	indel	frameshift_variant
CGB_C7370C	indel	frameshift_variant
CGB_C8480W	indel	frameshift_variant
CGB_C9460C	indel	splice_acceptor_variant&intron_variant
CGB_C9670W	indel	frameshift_variant
CGB_D0260W	indel	frameshift_variant
CGB_D0320C	indel	frameshift_variant
CGB_D0700W	indel	frameshift_variant
CGB_D1020W	indel	splice_donor_variant&intron_variant
CGB_D1840C	indel	frameshift_variant
CGB_D2000W	indel	frameshift_variant
CGB_D3160W	indel	frameshift_variant
CGB_D3680W	indel	splice_donor_variant&splice_region_variant&intron_variant
CGB_D4070W	indel	frameshift_variant
CGB_D4420C	indel	frameshift_variant
CGB_D5130W	indel	frameshift_variant
CGB_D7110C	indel	frameshift_variant
CGB_D9260W	indel	frameshift_variant
CGB_D9580C	indel	frameshift_variant
CGB_D9630C	indel	frameshift_variant
CGB_E0050C	indel	frameshift_variant
CGB_E0140W	indel	splice_acceptor_variant&intron_variant
CGB_E0160W	indel	frameshift_variant&splice_donor_variant&splice_region_variant&intron_variant
CGB_E0330C	indel	frameshift_variant
CGB_E1270W	indel	frameshift_variant
CGB_E1320C	indel	frameshift_variant
CGB_E1420C	indel	frameshift_variant
CGB_E1630W	indel	frameshift_variant
CGB_E3310C	indel	frameshift_variant
CGB_E3570C	indel	frameshift_variant
CGB_E4440W	indel	frameshift_variant
CGB_E4545C	indel	frameshift_variant
CGB_E6380W	indel	frameshift_variant&stop_gained
CGB_E6610W	indel	frameshift_variant
CGB_E6640W	indel	frameshift_variant
CGB_F0460W	indel	frameshift_variant
CGB_F1600C	indel	splice_donor_variant&intron_variant
CGB_F1620W	indel	frameshift_variant
CGB_F2150C	indel	frameshift_variant
CGB_F2450W	indel	frameshift_variant
CGB_F3470W	indel	frameshift_variant
CGB_F4300W	indel	frameshift_variant
CGB_F5205C	indel	frameshift_variant
CGB_F5630W	indel	frameshift_variant&splice_acceptor_variant&splice_region_variant&intron_variant
CGB_G0090C	indel	frameshift_variant
CGB_G0450C	indel	frameshift_variant
CGB_G1610C	indel	frameshift_variant
CGB_G1630C	indel	frameshift_variant
CGB_G2380W	indel	frameshift_variant&splice_region_variant
CGB_G2570C	indel	frameshift_variant
CGB_G2600C	indel	frameshift_variant
CGB_G3601C	indel	frameshift_variant&splice_region_variant
CGB_G4120C	indel	frameshift_variant
CGB_G5510C	indel	splice_donor_variant&intron_variant
CGB_H1360W	indel	frameshift_variant
CGB_H2200W	indel	frameshift_variant&stop_lost&splice_region_variant
CGB_H2270C	indel	frameshift_variant
CGB_H2660W	indel	frameshift_variant&splice_region_variant
CGB_H3300C	indel	frameshift_variant
CGB_H4680C	indel	frameshift_variant
CGB_H4690W	indel	frameshift_variant
CGB_H5030W	indel	frameshift_variant
CGB_H5540C	indel	splice_acceptor_variant&intron_variant
CGB_I0140C	indel	frameshift_variant
CGB_I0390C	indel	frameshift_variant
CGB_I0410W	indel	frameshift_variant
CGB_I0590W	indel	frameshift_variant
CGB_I0600W	indel	frameshift_variant
CGB_I0630C	indel	frameshift_variant
CGB_I1080C	indel	splice_acceptor_variant&intron_variant
CGB_I1140C	indel	frameshift_variant
CGB_I3700W	indel	frameshift_variant&splice_donor_variant&splice_region_variant&intron_variant
CGB_J0440W	indel	frameshift_variant
CGB_J1390C	indel	frameshift_variant
CGB_K0010C	indel	frameshift_variant
CGB_K0080C	indel	frameshift_variant
CGB_K0190C	indel	frameshift_variant
CGB_K0540W	indel	frameshift_variant
CGB_K1130C	indel	frameshift_variant
CGB_K1260W	indel	frameshift_variant&splice_region_variant
CGB_K2060C	indel	splice_acceptor_variant&intron_variant
CGB_K2690C	indel	frameshift_variant
CGB_K3020C	indel	frameshift_variant
CGB_K4110C	indel	frameshift_variant
CGB_L0120C	indel	frameshift_variant
CGB_L0230W	indel	frameshift_variant&stop_gained
CGB_L0350W	indel	frameshift_variant
CGB_L0360C	indel	frameshift_variant&splice_region_variant
CGB_L0575C	indel	frameshift_variant
CGB_L1130C	indel	frameshift_variant
CGB_L1660W	indel	frameshift_variant
CGB_M0080C	indel	frameshift_variant
CGB_M0430C	indel	frameshift_variant
CGB_M1030C	indel	frameshift_variant&splice_region_variant
CGB_M1160W	indel	frameshift_variant
CGB_M1430C	indel	frameshift_variant&stop_lost&splice_region_variant
CGB_M2050W	indel	frameshift_variant
CGB_M2190C	indel	frameshift_variant&stop_lost&splice_region_variant
CGB_M2200W	indel	frameshift_variant
CGB_M2240W	indel	frameshift_variant
CGB_M3070W	indel	frameshift_variant
CGB_M3130W	indel	splice_donor_variant&disruptive_inframe_deletion&splice_region_variant&intron_variant
CGB_N0015W	indel	frameshift_variant
CGB_N0180C	indel	frameshift_variant
CGB_N0490C	indel	frameshift_variant
CGB_N1420W	indel	frameshift_variant&stop_gained
CGB_N1570W	indel	frameshift_variant
CGB_N2191W	indel	frameshift_variant
CGB_N3140C	indel	frameshift_variant
CGB_N3180W	indel	frameshift_variant&stop_gained
CGB_A0370W	both	splice_acceptor_variant&intron_variant、frameshift_variant&stop_gained
CGB_A0430C	both	stop_gained、frameshift_variant
CGB_A1260W	both	splice_donor_variant&intron_variant、frameshift_variant
CGB_A1420W	both	start_lost、frameshift_variant&start_lost
CGB_A3410C	both	stop_gained、frameshift_variant
CGB_A3430C	both	stop_gained、frameshift_variant
CGB_A4360W	both	stop_gained、frameshift_variant
CGB_A5280W	both	splice_donor_variant&intron_variant、frameshift_variant
CGB_A5560C	both	stop_gained、frameshift_variant
CGB_A7120W	both	stop_gained、frameshift_variant
CGB_A7410W	both	stop_gained、frameshift_variant&stop_lost&splice_region_variant
CGB_A8360C	both	stop_gained、frameshift_variant
CGB_B0090W	both	stop_gained、frameshift_variant
CGB_B0330W	both	stop_gained、frameshift_variant
CGB_B1500W	both	stop_lost&splice_region_variant、frameshift_variant
CGB_B2060W	both	start_lost、frameshift_variant
CGB_B2670W	both	stop_gained、frameshift_variant
CGB_B5760W	both	start_lost、frameshift_variant
CGB_B9590C	both	splice_donor_variant&intron_variant、frameshift_variant
CGB_C0540W	both	stop_gained、frameshift_variant
CGB_C0600C	both	stop_lost&splice_region_variant、frameshift_variant
CGB_C2020W	both	splice_donor_variant&intron_variant、frameshift_variant
CGB_C2550C	both	stop_gained、frameshift_variant
CGB_C4246C	both	stop_gained、frameshift_variant
CGB_C5580C	both	stop_lost&splice_region_variant、splice_donor_variant&intron_variant
CGB_C6480W	both	splice_acceptor_variant&intron_variant、frameshift_variant
CGB_C7500W	both	stop_gained、frameshift_variant
CGB_C9400C	both	splice_acceptor_variant&intron_variant、stop_lost&conservative_inframe_deletion&splice_region_variant
CGB_C9660C	both	stop_gained、frameshift_variant
CGB_C9700W	both	stop_gained、frameshift_variant
CGB_D0340W	both	stop_gained、frameshift_variant
CGB_D1390W	both	stop_lost&splice_region_variant、frameshift_variant
CGB_D1440W	both	splice_donor_variant&intron_variant、frameshift_variant
CGB_D1470W	both	start_lost、frameshift_variant
CGB_D1790W	both	splice_donor_variant&intron_variant、frameshift_variant
CGB_D2410W	both	splice_donor_variant&intron_variant、frameshift_variant
CGB_D3550C	both	stop_gained、frameshift_variant
CGB_D4280C	both	stop_gained、frameshift_variant
CGB_D7270C	both	splice_acceptor_variant&intron_variant、frameshift_variant&splice_donor_variant&splice_region_variant&intron_variant
CGB_D7720W	both	stop_gained、frameshift_variant
CGB_D7740C	both	splice_acceptor_variant&intron_variant、frameshift_variant
CGB_D7760W	both	stop_gained、frameshift_variant&splice_acceptor_variant&splice_region_variant&intron_variant
CGB_D9140C	both	splice_acceptor_variant&intron_variant、frameshift_variant
CGB_D9210W	both	stop_gained、frameshift_variant
CGB_D9430C	both	splice_donor_variant&intron_variant、frameshift_variant
CGB_D9470C	both	stop_gained、frameshift_variant
CGB_E0350C	both	splice_acceptor_variant&intron_variant、frameshift_variant&stop_gained
CGB_E2170W	both	stop_lost&splice_region_variant、frameshift_variant
CGB_E3680C	both	stop_gained、frameshift_variant
CGB_E5130W	both	splice_acceptor_variant&intron_variant、frameshift_variant
CGB_E5310W	both	splice_acceptor_variant&intron_variant、splice_acceptor_variant&splice_region_variant&intron_variant
CGB_E5570C	both	stop_lost&splice_region_variant、frameshift_variant
CGB_E5620C	both	splice_acceptor_variant&intron_variant、frameshift_variant&splice_donor_variant&splice_region_variant&intron_variant
CGB_E6530W	both	stop_gained、frameshift_variant
CGB_E6540C	both	stop_gained、frameshift_variant
CGB_F0002C	both	stop_lost&splice_region_variant、frameshift_variant
CGB_F0030W	both	splice_acceptor_variant&intron_variant、frameshift_variant
CGB_F1710C	both	splice_donor_variant&intron_variant、frameshift_variant
CGB_F2120C	both	splice_donor_variant&intron_variant、frameshift_variant
CGB_F6070C	both	splice_donor_variant&intron_variant、frameshift_variant
CGB_F6390C	both	stop_gained、frameshift_variant
CGB_F6400C	both	stop_gained、frameshift_variant
CGB_F6430C	both	stop_gained、frameshift_variant
CGB_G0380W	both	splice_donor_variant&intron_variant、frameshift_variant
CGB_G1310C	both	stop_gained、frameshift_variant
CGB_G2560C	both	stop_gained、frameshift_variant
CGB_G3210C	both	stop_gained、frameshift_variant
CGB_G3250C	both	splice_acceptor_variant&intron_variant、frameshift_variant
CGB_G3590W	both	splice_acceptor_variant&intron_variant、frameshift_variant
CGB_G4300C	both	start_lost、frameshift_variant
CGB_G5470W	both	splice_donor_variant&intron_variant、frameshift_variant
CGB_G5481C	both	splice_donor_variant&intron_variant、frameshift_variant
CGB_G6570C	both	stop_gained、frameshift_variant
CGB_G6650W	both	splice_acceptor_variant&intron_variant、frameshift_variant&stop_gained
CGB_H0090C	both	stop_gained、frameshift_variant
CGB_H0480W	both	splice_acceptor_variant&intron_variant、frameshift_variant
CGB_H0680C	both	stop_gained、frameshift_variant
CGB_H1010W	both	splice_acceptor_variant&intron_variant、frameshift_variant
CGB_H2290W	both	stop_gained、frameshift_variant
CGB_H3200C	both	stop_gained、frameshift_variant
CGB_H4460C	both	splice_donor_variant&intron_variant、frameshift_variant
CGB_H4500C	both	splice_acceptor_variant&intron_variant、frameshift_variant
CGB_H4750W	both	stop_gained、frameshift_variant
CGB_H5490C	both	stop_gained、frameshift_variant
CGB_I0190W	both	stop_gained、frameshift_variant
CGB_I0520W	both	start_lost、frameshift_variant
CGB_I0610W	both	splice_acceptor_variant&intron_variant、splice_acceptor_variant&intron_variant
CGB_I0620C	both	splice_donor_variant&intron_variant、frameshift_variant
CGB_I1005C	both	stop_lost&splice_region_variant、frameshift_variant
CGB_I1030W	both	stop_gained、splice_acceptor_variant&intron_variant
CGB_I1130W	both	splice_donor_variant&intron_variant、frameshift_variant
CGB_I3080W	both	splice_donor_variant&intron_variant、frameshift_variant
CGB_I4600C	both	start_lost、frameshift_variant&stop_gained
CGB_J1430C	both	stop_gained、frameshift_variant
CGB_J1450W	both	start_lost、frameshift_variant
CGB_J1510W	both	stop_gained、frameshift_variant
CGB_J2120C	both	splice_acceptor_variant&intron_variant、frameshift_variant
CGB_J2200C	both	stop_gained、frameshift_variant
CGB_J2290W	both	splice_acceptor_variant&intron_variant、frameshift_variant
CGB_J2465W	both	stop_gained、frameshift_variant
CGB_J2475C	both	stop_gained、frameshift_variant
CGB_J2480C	both	stop_lost&splice_region_variant、frameshift_variant
CGB_J2500W	both	stop_gained、frameshift_variant
CGB_K0160C	both	splice_acceptor_variant&intron_variant、frameshift_variant
CGB_K0330W	both	splice_acceptor_variant&intron_variant、frameshift_variant
CGB_K0760C	both	stop_gained、frameshift_variant
CGB_K1400W	both	splice_donor_variant&intron_variant、frameshift_variant
CGB_K1480C	both	stop_gained、frameshift_variant
CGB_K2130C	both	stop_gained、frameshift_variant
CGB_K2515W	both	start_lost、frameshift_variant
CGB_K4170W	both	stop_gained、frameshift_variant
CGB_L0035C	both	stop_gained、frameshift_variant&splice_acceptor_variant&splice_region_variant&intron_variant
CGB_L1160C	both	stop_gained、frameshift_variant
CGB_L1590C	both	splice_acceptor_variant&intron_variant、frameshift_variant
CGB_L1630C	both	stop_gained、splice_acceptor_variant&intron_variant
CGB_L1690W	both	splice_donor_variant&intron_variant、frameshift_variant
CGB_L2510W	both	splice_acceptor_variant&intron_variant、frameshift_variant
CGB_L2680C	both	stop_gained、frameshift_variant
CGB_L3690W	both	splice_donor_variant&intron_variant、frameshift_variant
CGB_M0260W	both	stop_gained、stop_gained&disruptive_inframe_deletion
CGB_M0290W	both	splice_acceptor_variant&intron_variant、frameshift_variant
CGB_M0300W	both	stop_gained、frameshift_variant
CGB_M0400C	both	stop_gained、frameshift_variant
CGB_M1440W	both	stop_gained、frameshift_variant
CGB_M1600W	both	stop_gained、frameshift_variant
CGB_M1630C	both	stop_gained、frameshift_variant
CGB_M3220C	both	stop_lost&splice_region_variant、splice_donor_variant&intron_variant
CGB_M3250W	both	splice_acceptor_variant&intron_variant、frameshift_variant
CGB_M3570W	both	stop_gained、frameshift_variant
CGB_N0310C	both	stop_gained、frameshift_variant
CGB_N0320W	both	splice_donor_variant&intron_variant、frameshift_variant
CGB_N3230W	both	stop_gained、frameshift_variant
CGB_N3300W	both	splice_acceptor_variant&intron_variant、frameshift_variant
CGB_N3420C	both	stop_gained、frameshift_variant
