## Supplementary material for "A mycovirus identified from an outbreak fungal species complex reveals a parallel antiviral system": SI Appendix; Dataset S1; Dataset S2; Dataset S3; Dataset S4; Dataset S5: Dataset S3.xlsx

### Sheet: Dataset S3
Dataset S3. List and statistical profiling of 532 candidate antiviral factors identified through C. gattii population transcriptomics.
HOG_id	CG1_TPM	Rank	Z_score_Across_Species	CG1_Robust_Z
N0.HOG0000995	7160.4	1	4.1502	125.148
N0.HOG0005048	6626.72	1	4.05324	115.747
N0.HOG0000977	3576.9	1	3.23579	62.0289
N0.HOG0000844	2851.22	1	2.56799	49.2469
N0.HOG0004547	2221	1	4.23183	38.1464
N0.HOG0001522	2159.92	1	2.48921	37.0707
N0.HOG0004080	1988.32	1	2.6754	34.0481
N0.HOG0005352	1881.38	1	3.16277	32.1644
N0.HOG0003835	1387.85	1	1.92778	23.4717
N0.HOG0003479	1384.95	1	2.274	23.4206
N0.HOG0003891	1303.52	1	2.4728	21.9863
N0.HOG0001747	1126.4	1	2.98312	18.8665
N0.HOG0005608	1080.56	1	1.80799	18.0591
N0.HOG0003119	1065.28	1	4.43764	17.79
N0.HOG0004357	988.657	1	4.6617	16.4403
N0.HOG0005841	975.402	1	2.76143	16.2069
N0.HOG0001870	889.067	1	1.79514	14.6862
N0.HOG0001887	867.107	1	4.34499	14.2994
N0.HOG0001534	815.642	1	2.68831	13.3929
N0.HOG0003957	801.064	1	2.86788	13.1361
N0.HOG0000734	800.735	1	3.7481	13.1303
N0.HOG0004014	751.082	1	2.08053	12.2558
N0.HOG0005886	705.965	1	2.64198	11.4611
N0.HOG0002545	699.236	1	4.50582	11.3426
N0.HOG0004933	682.056	1	2.3842	11.04
N0.HOG0004523	672.838	1	2.84477	10.8776
N0.HOG0006120	581.34	1	3.66034	9.26597
N0.HOG0003224	572.207	1	2.54866	9.10511
N0.HOG0005025	564.945	1	2.57171	8.9772
N0.HOG0005775	539.866	1	3.31839	8.53547
N0.HOG0005501	539.316	1	4.00097	8.52578
N0.HOG0003487	538.88	1	2.96085	8.5181
N0.HOG0000981	531.514	1	2.46161	8.38836
N0.HOG0002478	527.845	1	2.16503	8.32372
N0.HOG0004654	525.061	1	3.08814	8.27468
N0.HOG0003562	495.995	1	4.44614	7.76273
N0.HOG0003742	432.238	1	3.21528	6.63973
N0.HOG0003216	429.924	1	4.00698	6.59897
N0.HOG0003338	416.828	1	2.59937	6.36831
N0.HOG0005186	409.033	1	3.0829	6.23101
N0.HOG0003068	397.889	1	2.3686	6.03473
N0.HOG0002798	395.739	1	2.68394	5.99685
N0.HOG0006339	391.24	1	3.70426	5.91762
N0.HOG0001288	375.19	1	4.1678	5.6349
N0.HOG0006549	374.788	1	4.64032	5.62783
N0.HOG0000527	372.963	1	2.14154	5.59569
N0.HOG0004371	349.924	1	3.85371	5.18988
N0.HOG0001226	347.958	1	2.17647	5.15526
N0.HOG0005510	344.878	1	2.58111	5.101
N0.HOG0000947	344.666	1	2.86568	5.09726
N0.HOG0003646	335.563	1	3.00518	4.93692
N0.HOG0002232	333.205	1	5.92105	4.89539
N0.HOG0000577	316.03	1	2.52355	4.59288
N0.HOG0004581	314.151	1	3.17611	4.55979
N0.HOG0001138	310.901	1	2.94693	4.50255
N0.HOG0007111	307.686	1	6.40494	4.44591
N0.HOG0005903	300.713	1	1.79502	4.32309
N0.HOG0001945	300.295	1	3.69685	4.31573
N0.HOG0001925	293.393	1	2.62588	4.19416
N0.HOG0004081	284.495	1	3.08335	4.03744
N0.HOG0003737	269.266	1	2.52083	3.7692
N0.HOG0002296	265.917	1	2.54008	3.7102
N0.HOG0005030	260.108	1	2.42977	3.60788
N0.HOG0001044	257.669	1	3.2836	3.56492
N0.HOG0005588	257.438	1	2.10198	3.56086
N0.HOG0002469	252.886	1	1.88673	3.48068
N0.HOG0001612	252.641	1	2.88685	3.47637
N0.HOG0000746	250.94	1	2.33752	3.44641
N0.HOG0004001	249.322	1	2.01527	3.4179
N0.HOG0002313	244.487	1	2.41275	3.33274
N0.HOG0001251	243.31	1	2.48952	3.31201
N0.HOG0002851	242.914	1	4.30773	3.30503
N0.HOG0002518	242.109	1	2.9234	3.29086
N0.HOG0006403	240.536	1	5.74787	3.26315
N0.HOG0004434	239.271	1	2.4203	3.24088
N0.HOG0003118	233.205	1	2.18147	3.13402
N0.HOG0004830	232.181	1	2.49539	3.11599
N0.HOG0002382	231.517	1	3.59771	3.10429
N0.HOG0004102	230.961	1	2.16245	3.09449
N0.HOG0003151	226.599	1	3.9383	3.01767
N0.HOG0001819	226.401	1	1.65186	3.01419
N0.HOG0006024	218.96	1	4.60802	2.88312
N0.HOG0001317	218.769	1	2.02846	2.87975
N0.HOG0001272	217.629	1	2.30293	2.85967
N0.HOG0003690	216.593	1	2.53952	2.84143
N0.HOG0001020	216.508	1	2.17219	2.83993
N0.HOG0001892	216.334	1	2.95366	2.83686
N0.HOG0004706	214.391	1	3.13379	2.80263
N0.HOG0004647	212.967	1	3.21594	2.77757
N0.HOG0007349	212.665	1	6.40494	2.77223
N0.HOG0004785	211.843	1	2.53893	2.75777
N0.HOG0006318	210.575	1	5.17696	2.73543
N0.HOG0002676	209.288	1	2.74715	2.71276
N0.HOG0000832	207.48	1	2.57396	2.68091
N0.HOG0003024	207.123	1	2.77067	2.67462
N0.HOG0006308	206.412	1	2.7089	2.6621
N0.HOG0001447	205.392	1	2.31747	2.64413
N0.HOG0002666	204.15	1	2.67666	2.62227
N0.HOG0000117	201.026	1	2.63137	2.56724
N0.HOG0002146	200.933	1	2.00643	2.56559
N0.HOG0005832	199.652	1	1.68205	2.54303
N0.HOG0005020	198.575	1	2.93578	2.52407
N0.HOG0001825	197.271	1	2.45601	2.5011
N0.HOG0004783	194.054	1	2.5365	2.44443
N0.HOG0002357	193.734	1	2.86388	2.4388
N0.HOG0001686	191.789	1	3.16431	2.40454
N0.HOG0004731	191.267	1	3.13965	2.39534
N0.HOG0003688	189.475	1	2.27385	2.36378
N0.HOG0002045	187.388	1	2.80987	2.32702
N0.HOG0006504	187.007	1	3.12071	2.32031
N0.HOG0001468	186.317	1	2.18721	2.30816
N0.HOG0006885	183.33	1	4.53268	2.25554
N0.HOG0004918	183.186	1	3.13096	2.253
N0.HOG0004930	180.771	1	3.21926	2.21046
N0.HOG0002326	179.517	1	3.04955	2.18839
N0.HOG0004339	178.879	1	1.83205	2.17715
N0.HOG0001252	178.378	1	2.48851	2.16832
N0.HOG0002168	175.517	1	4.35175	2.11793
N0.HOG0002429	174.366	1	2.55212	2.09765
N0.HOG0005007	171.243	1	3.26065	2.04264
N0.HOG0000108	169.299	1	2.03736	2.0084
N0.HOG0003197	168.502	1	2.17235	1.99436
N0.HOG0002351	168.412	1	2.16847	1.99277
N0.HOG0002312	165.24	1	2.14436	1.9369
N0.HOG0006513	164.405	1	2.42045	1.9222
N0.HOG0000699	162.833	1	2.15909	1.89452
N0.HOG0004077	160.224	1	4.04702	1.84856
N0.HOG0000571	159.878	1	2.78688	1.84246
N0.HOG0002415	159.174	1	2.4627	1.83007
N0.HOG0006064	156.881	1	3.92706	1.78967
N0.HOG0001367	153.724	1	2.22194	1.73407
N0.HOG0003738	152.916	1	2.73581	1.71984
N0.HOG0000357	152.003	1	2.1117	1.70375
N0.HOG0007212	147.894	1	6.40494	1.63138
N0.HOG0001832	146.423	1	2.20103	1.60548
N0.HOG0002656	146.003	1	2.38821	1.59807
N0.HOG0002157	145.327	1	2.08555	1.58616
N0.HOG0000392	145.274	1	2.69135	1.58523
N0.HOG0001027	143.364	1	4.0535	1.5516
N0.HOG0003978	142.988	1	4.25518	1.54498
N0.HOG0005224	137.479	1	2.1568	1.44794
N0.HOG0003171	136.018	1	2.40382	1.42221
N0.HOG0002047	135.02	1	2.62109	1.40463
N0.HOG0001204	133.757	1	2.46776	1.38238
N0.HOG0003629	132.652	1	2.31756	1.36292
N0.HOG0002637	131.158	1	2.26051	1.33659
N0.HOG0000253	127.628	1	3.42631	1.27443
N0.HOG0003090	127.235	1	1.70429	1.2675
N0.HOG0001576	126.471	1	2.66098	1.25405
N0.HOG0003491	125.612	1	2.33422	1.23891
N0.HOG0006155	123.524	1	3.71342	1.20214
N0.HOG0003199	122.824	1	2.09847	1.1898
N0.HOG0003985	120.266	1	2.63529	1.14475
N0.HOG0002733	119.487	1	2.04961	1.13103
N0.HOG0004652	117.65	1	3.47939	1.09868
N0.HOG0002593	117.293	1	2.0234	1.09238
N0.HOG0000772	116.793	1	3.81491	1.08359
N0.HOG0000454	116.035	1	2.69377	1.07022
N0.HOG0006516	113.249	1	4.24432	1.02115
N0.HOG0004387	112.316	1	2.83976	1.00471
N0.HOG0000726	110.933	1	2.47682	0.980361
N0.HOG0003524	110.609	1	2.45411	0.97465
N0.HOG0001482	109.314	1	2.29926	0.951854
N0.HOG0001019	108.419	1	2.43739	0.93608
N0.HOG0000349	107.657	1	3.84927	0.922665
N0.HOG0003061	107.645	1	3.30984	0.922445
N0.HOG0001661	107.557	1	3.44013	0.920907
N0.HOG0006345	106.265	1	3.69917	0.898143
N0.HOG0002854	105.868	1	2.16198	0.891143
N0.HOG0006705	105.835	1	4.98109	0.890576
N0.HOG0003217	105.159	1	1.68533	0.878665
N0.HOG0003063	104.68	1	1.99865	0.870218
N0.HOG0004252	104.028	1	3.3143	0.858738
N0.HOG0002738	103.674	1	2.85245	0.852504
N0.HOG0006700	103.623	1	6.40494	0.851598
N0.HOG0000800	103.038	1	2.36796	0.841302
N0.HOG0006515	102.218	1	2.63761	0.826856
N0.HOG0004603	101.755	1	1.95649	0.81871
N0.HOG0002789	100.738	1	2.73833	0.800784
N0.HOG0003689	100.577	1	2.38438	0.797962
N0.HOG0003894	100.429	1	3.64562	0.795348
N0.HOG0005284	100.138	1	2.33422	0.790226
N0.HOG0004521	99.2276	1	2.2886	0.774187
N0.HOG0003703	98.9791	1	3.12258	0.76981
N0.HOG0001791	98.1384	1	2.4087	0.755002
N0.HOG0001444	97.2277	1	2.51711	0.738962
N0.HOG0000076	96.7317	1	4.04811	0.730226
N0.HOG0000160	95.7152	1	2.11734	0.712322
N0.HOG0004588	95.081	1	2.66172	0.70115
N0.HOG0004163	94.8988	1	3.08825	0.697941
N0.HOG0004645	92.7592	1	2.54404	0.660254
N0.HOG0003989	92.3607	1	3.51068	0.653235
N0.HOG0005835	92.0335	1	4.01032	0.647473
N0.HOG0000735	91.9934	1	2.53856	0.646767
N0.HOG0006073	91.9456	1	1.86978	0.645924
N0.HOG0001418	91.8654	1	1.92444	0.644512
N0.HOG0001067	91.5987	1	3.48494	0.639815
N0.HOG0003751	91.179	1	3.09095	0.632423
N0.HOG0006703	90.577	1	5.224	0.621818
N0.HOG0000228	90.3534	1	4.63285	0.617881
N0.HOG0003253	89.6616	1	2.71772	0.605695
N0.HOG0006503	89.1333	1	2.96373	0.59639
N0.HOG0003364	88.9572	1	2.26929	0.593288
N0.HOG0007348	88.2182	1	5.26228	0.580272
N0.HOG0003471	88.1576	1	2.85583	0.579203
N0.HOG0002480	87.4056	1	2.80664	0.565959
N0.HOG0003165	87.2546	1	2.45436	0.563298
N0.HOG0003033	87.2024	1	2.27268	0.56238
N0.HOG0006104	86.9655	1	3.58448	0.558207
N0.HOG0005252	85.6983	1	3.31436	0.535887
N0.HOG0001964	85.6943	1	2.63664	0.535816
N0.HOG0001800	85.407	1	2.28724	0.530756
N0.HOG0001733	84.6369	1	2.81381	0.517192
N0.HOG0003581	80.8215	1	2.56207	0.449988
N0.HOG0001873	80.4611	1	3.82929	0.44364
N0.HOG0006286	80.1126	1	3.14817	0.437502
N0.HOG0005277	79.2684	1	2.0779	0.422632
N0.HOG0005139	79.2276	1	3.40536	0.421914
N0.HOG0004459	78.8253	1	2.37306	0.414827
N0.HOG0004157	78.8024	1	2.67445	0.414425
N0.HOG0003282	78.7818	1	1.74498	0.414061
N0.HOG0003284	78.6941	1	2.34489	0.412516
N0.HOG0002424	78.1498	1	1.67412	0.40293
N0.HOG0000172	78.1449	1	2.41729	0.402843
N0.HOG0004418	78.1264	1	3.85211	0.402518
N0.HOG0006309	77.745	1	2.39828	0.3958
N0.HOG0004211	76.6869	1	1.88298	0.377162
N0.HOG0003388	75.5358	1	3.70053	0.356888
N0.HOG0007655	74.4625	1	6.40494	0.337983
N0.HOG0000960	73.7667	1	2.72331	0.325727
N0.HOG0003485	73.4031	1	2.6202	0.319322
N0.HOG0004330	72.9431	1	2.29988	0.31122
N0.HOG0006321	72.7953	1	2.58713	0.308616
N0.HOG0005614	71.9831	1	1.98789	0.294311
N0.HOG0002505	69.5543	1	2.81246	0.251531
N0.HOG0001656	69.1801	1	2.09642	0.24494
N0.HOG0003210	69.0132	1	2.96019	0.242
N0.HOG0007045	68.9018	1	6.40494	0.240039
N0.HOG0004212	68.4368	1	2.72494	0.231848
N0.HOG0005127	68.2634	1	2.47784	0.228793
N0.HOG0000319	68.18	1	3.05048	0.227324
N0.HOG0000820	67.7848	1	1.87194	0.220364
N0.HOG0000520	67.6224	1	1.86484	0.217503
N0.HOG0002558	67.4728	1	2.12351	0.214868
N0.HOG0005815	67.2877	1	2.48142	0.211608
N0.HOG0004378	66.5237	1	2.42905	0.198151
N0.HOG0004617	65.9132	1	3.11219	0.187397
N0.HOG0000690	65.9063	1	2.67767	0.187276
N0.HOG0000544	65.8446	1	2.52133	0.18619
N0.HOG0003809	65.7652	1	2.61715	0.184791
N0.HOG0003514	65.582	1	3.77234	0.181564
N0.HOG0004082	65.3579	1	2.24741	0.177616
N0.HOG0001477	62.9823	1	3.23936	0.135774
N0.HOG0004943	62.8976	1	2.3164	0.134282
N0.HOG0000723	62.2785	1	2.46283	0.123377
N0.HOG0000710	62.2276	1	2.30385	0.122481
N0.HOG0005123	61.9336	1	2.51012	0.117303
N0.HOG0006332	61.4064	1	3.57819	0.108017
N0.HOG0004476	60.6628	1	1.89901	0.0949193
N0.HOG0008745	59.9054	1	6.40494	0.0815788
N0.HOG0003733	59.7327	1	2.65584	0.0785363
N0.HOG0006125	59.1419	1	4.26643	0.0681297
N0.HOG0003739	58.9029	1	2.50058	0.0639211
N0.HOG0004770	58.8779	1	2.42319	0.0634797
N0.HOG0003770	58.5641	1	2.34902	0.057952
N0.HOG0001557	58.3405	1	2.7985	0.0540138
N0.HOG0004798	57.367	1	2.86842	0.0368683
N0.HOG0004669	56.9278	1	2.1674	0.0291308
N0.HOG0006369	56.898	1	2.5609	0.0286071
N0.HOG0006732	56.7572	1	5.46613	0.0261272
N0.HOG0003990	56.2044	1	3.88361	0.01639
N0.HOG0003671	56.1265	1	1.77887	0.0150183
N0.HOG0000026	8341.54	2	1.95148	145.952
N0.HOG0003313	2157.5	2	2.2653	37.0279
N0.HOG0002270	1520.51	2	2.10602	25.8083
N0.HOG0001268	1115.18	2	2.00619	18.6689
N0.HOG0005932	1009.58	2	1.90729	16.8089
N0.HOG0001968	916.387	2	2.12795	15.1674
N0.HOG0003848	893.128	2	2.27135	14.7577
N0.HOG0003830	841.841	2	2.43533	13.8544
N0.HOG0001007	812.172	2	2.44126	13.3318
N0.HOG0001257	753.246	2	2.05994	12.2939
N0.HOG0001303	736.742	2	1.7883	12.0032
N0.HOG0003237	716.821	2	2.74964	11.6523
N0.HOG0003094	704.577	2	2.47744	11.4366
N0.HOG0004938	665.853	2	2.73175	10.7546
N0.HOG0003498	663.734	2	1.87199	10.7172
N0.HOG0002793	621.905	2	2.63245	9.98046
N0.HOG0000727	619.93	2	2.02637	9.94569
N0.HOG0003252	601.955	2	2.31825	9.62907
N0.HOG0003130	549.725	2	2.64255	8.70911
N0.HOG0005385	476.917	2	2.97867	7.4267
N0.HOG0005940	461.378	2	2.14946	7.153
N0.HOG0004078	440.567	2	2.88164	6.78643
N0.HOG0003298	440.489	2	2.13676	6.78506
N0.HOG0003112	425.407	2	1.80595	6.51942
N0.HOG0005249	394.214	2	1.92338	5.96999
N0.HOG0001247	384.91	2	2.89402	5.80611
N0.HOG0003943	358.39	2	2.78688	5.339
N0.HOG0006323	349.153	2	2.24741	5.17631
N0.HOG0002833	348.638	2	2.29731	5.16722
N0.HOG0000177	283.721	2	1.90224	4.02379
N0.HOG0005145	275.834	2	1.93183	3.88488
N0.HOG0002007	260.517	2	1.86704	3.61509
N0.HOG0002999	255.424	2	2.2372	3.52539
N0.HOG0003265	251.623	2	2.46428	3.45844
N0.HOG0002618	250.687	2	1.86433	3.44194
N0.HOG0003046	250.457	2	1.91572	3.43789
N0.HOG0001449	243.45	2	2.43179	3.31449
N0.HOG0002239	242.46	2	2.65507	3.29703
N0.HOG0001763	227.64	2	1.82171	3.036
N0.HOG0004975	224.508	2	1.95797	2.98083
N0.HOG0000169	224.458	2	1.67714	2.97996
N0.HOG0005780	217.687	2	2.2316	2.8607
N0.HOG0001660	212.139	2	1.64368	2.76298
N0.HOG0004125	208.053	2	2.05391	2.69101
N0.HOG0000834	204.959	2	2.16321	2.63652
N0.HOG0001396	194.991	2	1.90062	2.46093
N0.HOG0001678	188.036	2	2.2014	2.33843
N0.HOG0004560	186.589	2	2.10811	2.31294
N0.HOG0001439	181.843	2	2.39522	2.22934
N0.HOG0001806	178.813	2	2.25832	2.17599
N0.HOG0005267	175.828	2	1.85045	2.12341
N0.HOG0001679	175.39	2	2.21787	2.11568
N0.HOG0000672	171.14	2	2.32539	2.04084
N0.HOG0001373	170.552	2	1.82756	2.03048
N0.HOG0005737	166.724	2	1.94828	1.96305
N0.HOG0006588	166.686	2	2.81257	1.96238
N0.HOG0004247	166.266	2	1.90163	1.95497
N0.HOG0002233	165.402	2	2.0582	1.93977
N0.HOG0000519	164.888	2	2.59647	1.9307
N0.HOG0002187	157.962	2	2.63664	1.80872
N0.HOG0004329	157.761	2	2.68731	1.80517
N0.HOG0006032	157.449	2	1.71728	1.79968
N0.HOG0004750	152.7	2	2.638	1.71604
N0.HOG0002376	152.238	2	1.72738	1.70789
N0.HOG0000731	151.982	2	2.33	1.70339
N0.HOG0005781	151.841	2	1.67683	1.7009
N0.HOG0004661	143.546	2	3.14	1.5548
N0.HOG0001370	143.299	2	1.90217	1.55044
N0.HOG0002151	139.675	2	2.56075	1.48661
N0.HOG0004614	138.662	2	2.83002	1.46878
N0.HOG0001652	136.387	2	1.92828	1.4287
N0.HOG0001318	135.793	2	1.76149	1.41823
N0.HOG0000096	134.826	2	1.64211	1.40121
N0.HOG0005308	133.32	2	2.29267	1.37468
N0.HOG0002226	133.095	2	2.42658	1.37071
N0.HOG0006767	132.989	2	4.22455	1.36885
N0.HOG0002163	131.625	2	2.02725	1.34482
N0.HOG0001221	126.694	2	2.24213	1.25798
N0.HOG0004348	125.995	2	1.74459	1.24567
N0.HOG0002346	125.014	2	1.6452	1.22838
N0.HOG0001755	122.576	2	2.16126	1.18543
N0.HOG0004488	121.128	2	2.28656	1.15994
N0.HOG0001690	120.663	2	2.1683	1.15174
N0.HOG0001935	119.538	2	2.10517	1.13193
N0.HOG0002682	116.306	2	2.31647	1.075
N0.HOG0003668	116.046	2	2.65792	1.07043
N0.HOG0006584	112.343	2	2.61058	1.0052
N0.HOG0003725	110.354	2	1.83192	0.970162
N0.HOG0005505	109.865	2	2.10198	0.961559
N0.HOG0003842	107.201	2	2.24162	0.914635
N0.HOG0000132	106.449	2	2.08802	0.901386
N0.HOG0006398	106.422	2	2.13018	0.900905
N0.HOG0005906	104.353	2	2.24053	0.864473
N0.HOG0000918	103.551	2	1.85081	0.850342
N0.HOG0002751	103.477	2	2.01388	0.849037
N0.HOG0002038	101.555	2	2.03652	0.81518
N0.HOG0000643	101.368	2	2.00106	0.811882
N0.HOG0004468	99.5902	2	2.30809	0.780575
N0.HOG0004628	97.6281	2	1.98085	0.746015
N0.HOG0004467	97.3905	2	1.86537	0.74183
N0.HOG0005247	95.1151	2	1.67063	0.701752
N0.HOG0001529	94.9031	2	2.28618	0.698017
N0.HOG0004842	90.6188	2	1.78246	0.622554
N0.HOG0000622	90.5322	2	1.89978	0.621029
N0.HOG0000377	90.1373	2	1.76124	0.614073
N0.HOG0000973	89.7531	2	1.78886	0.607306
N0.HOG0001010	87.8398	2	1.9811	0.573606
N0.HOG0002685	87.676	2	2.18714	0.570722
N0.HOG0002081	87.064	2	2.23326	0.559942
N0.HOG0001917	86.702	2	2.43327	0.553566
N0.HOG0001273	86.5471	2	2.172	0.550837
N0.HOG0005514	84.9557	2	3.10963	0.522807
N0.HOG0004850	83.7749	2	2.0565	0.502008
N0.HOG0000625	81.6436	2	2.14939	0.464469
N0.HOG0004470	79.0197	2	2.1278	0.418251
N0.HOG0001562	78.7832	2	2.5286	0.414086
N0.HOG0003662	78.1364	2	1.74874	0.402693
N0.HOG0001991	77.4777	2	2.11078	0.391092
N0.HOG0000845	76.4463	2	2.22935	0.372925
N0.HOG0001389	76.4129	2	1.74246	0.372337
N0.HOG0006349	75.5571	2	1.84671	0.357263
N0.HOG0000956	75.4934	2	1.80248	0.356141
N0.HOG0003756	75.4073	2	2.30668	0.354624
N0.HOG0001302	74.9982	2	2.15692	0.347418
N0.HOG0004884	74.2931	2	1.75117	0.334999
N0.HOG0000034	74.1785	2	1.96935	0.332981
N0.HOG0002519	73.1701	2	2.46741	0.315219
N0.HOG0006273	71.9129	2	1.8454	0.293075
N0.HOG0003528	69.8868	2	2.52713	0.257387
N0.HOG0004083	69.7336	2	2.13765	0.254689
N0.HOG0001812	69.5561	2	2.0425	0.251562
N0.HOG0006279	69.2953	2	1.66896	0.246969
N0.HOG0000747	69.1543	2	1.7078	0.244486
N0.HOG0004224	68.0197	2	2.34859	0.224501
N0.HOG0005829	66.6444	2	1.9129	0.200277
N0.HOG0000436	65.9197	2	2.42578	0.187512
N0.HOG0004787	65.7968	2	2.43504	0.185347
N0.HOG0006992	65.0784	2	3.86213	0.172693
N0.HOG0004133	63.9265	2	2.2033	0.152404
N0.HOG0006446	62.1112	2	1.76667	0.12043
N0.HOG0000788	61.0999	2	2.00868	0.102618
N0.HOG0004976	60.7495	2	1.82295	0.0964453
N0.HOG0002431	60.5161	2	1.95892	0.0923341
N0.HOG0000217	59.7641	2	1.64563	0.0790886
N0.HOG0003493	58.9299	2	2.44475	0.0643961
N0.HOG0004687	57.7593	2	2.53372	0.0437779
N0.HOG0000744	55.7869	2	2.83772	0.00903597
N0.HOG0002172	5954.05	3	2.11748	103.899
N0.HOG0000123	4309.87	3	1.99837	74.9391
N0.HOG0001069	2559.85	3	1.69484	44.1149
N0.HOG0006259	959.859	3	2.70759	15.9331
N0.HOG0000924	926.341	3	1.8974	15.3427
N0.HOG0001568	855.947	3	2.00203	14.1028
N0.HOG0002373	851.288	3	2.11025	14.0207
N0.HOG0000528	849.987	3	1.82981	13.9978
N0.HOG0004143	736.825	3	1.73732	12.0046
N0.HOG0001667	726.756	3	2.02807	11.8273
N0.HOG0005633	637.783	3	1.9776	10.2601
N0.HOG0006100	593.252	3	2.0043	9.47579
N0.HOG0005083	590.826	3	1.70636	9.43306
N0.HOG0002996	563.065	3	2.00878	8.94408
N0.HOG0002827	551.546	3	1.78864	8.74118
N0.HOG0004971	468.509	3	2.02765	7.2786
N0.HOG0000935	414.103	3	1.85649	6.3203
N0.HOG0001687	385.381	3	2.51539	5.8144
N0.HOG0003098	379.658	3	1.65498	5.7136
N0.HOG0003190	350.271	3	1.79201	5.19599
N0.HOG0001518	321.57	3	1.69519	4.69046
N0.HOG0003241	289.153	3	1.67514	4.11948
N0.HOG0003410	285.067	3	1.79798	4.04751
N0.HOG0002574	271.044	3	1.91125	3.80051
N0.HOG0004499	259.601	3	2.28577	3.59896
N0.HOG0004539	257.35	3	1.94918	3.5593
N0.HOG0003949	253.706	3	2.24905	3.49512
N0.HOG0002674	251.106	3	1.86389	3.44932
N0.HOG0002407	237.971	3	1.69452	3.21797
N0.HOG0005340	234.715	3	2.24004	3.16062
N0.HOG0004641	234.212	3	1.75402	3.15177
N0.HOG0003101	226.66	3	1.67649	3.01875
N0.HOG0005313	224.367	3	1.76543	2.97835
N0.HOG0001119	217.574	3	2.15451	2.8587
N0.HOG0002824	212.621	3	1.7905	2.77147
N0.HOG0002292	205.991	3	1.72963	2.65468
N0.HOG0002610	202.144	3	1.79491	2.58693
N0.HOG0002073	187.242	3	1.7202	2.32445
N0.HOG0004445	182.475	3	1.88535	2.24048
N0.HOG0003166	151.75	3	1.7721	1.69929
N0.HOG0004729	139.584	3	1.75476	1.48501
N0.HOG0002159	135.922	3	1.71118	1.4205
N0.HOG0000987	131.54	3	1.66371	1.34332
N0.HOG0003877	130.636	3	2.03679	1.3274
N0.HOG0000591	129.697	3	1.79593	1.31086
N0.HOG0001258	128.647	3	1.9633	1.29237
N0.HOG0001476	128.6	3	2.26829	1.29154
N0.HOG0000468	128.49	3	1.73685	1.28961
N0.HOG0001475	127.254	3	1.66167	1.26784
N0.HOG0006239	127.068	3	2.43822	1.26456
N0.HOG0006252	126.889	3	2.27423	1.26141
N0.HOG0002652	122.492	3	1.64076	1.18396
N0.HOG0001762	117.525	3	1.87234	1.09646
N0.HOG0004097	108.512	3	1.84544	0.937719
N0.HOG0005637	108.307	3	1.69834	0.934106
N0.HOG0002394	106.93	3	1.76149	0.90986
N0.HOG0000086	105.275	3	1.70844	0.880702
N0.HOG0001848	102.819	3	1.96997	0.837453
N0.HOG0001292	101.458	3	1.84403	0.813475
N0.HOG0003283	98.9311	3	1.64793	0.768966
N0.HOG0004833	98.2116	3	1.88092	0.756293
N0.HOG0004150	96.512	3	1.70022	0.726356
N0.HOG0002982	96.1099	3	1.6401	0.719273
N0.HOG0001545	94.7098	3	2.05773	0.694613
N0.HOG0005314	94.6702	3	2.0288	0.693914
N0.HOG0004332	90.4357	3	1.91093	0.61933
N0.HOG0002582	89.5846	3	1.80938	0.604339
N0.HOG0004529	87.6442	3	1.64201	0.570161
N0.HOG0002032	86.8761	3	1.70342	0.556631
N0.HOG0003175	86.1418	3	1.6982	0.543698
N0.HOG0002936	83.5736	3	1.71836	0.498463
N0.HOG0004723	82.7139	3	1.80622	0.48332
N0.HOG0004251	80.0279	3	1.87816	0.436011
N0.HOG0003892	79.01	3	1.85682	0.418081
N0.HOG0001085	77.8095	3	1.77062	0.396936
N0.HOG0003311	76.758	3	1.91543	0.378415
N0.HOG0001129	72.4995	3	1.81331	0.303407
N0.HOG0004442	71.6328	3	1.86896	0.288141
N0.HOG0000376	69.5387	3	1.75829	0.251257
N0.HOG0005015	67.7002	3	1.95498	0.218873
N0.HOG0001240	67.3849	3	1.76904	0.21332
N0.HOG0001009	67.2279	3	1.81754	0.210554
N0.HOG0005541	65.888	3	1.83401	0.186953
N0.HOG0005464	65.7654	3	2.01734	0.184794
N0.HOG0003294	62.5647	3	2.02049	0.128418
N0.HOG0000624	61.9022	3	1.73808	0.11675
N0.HOG0000384(CAI1)	61.2643	3	1.77131	0.105513
N0.HOG0006419	60.0583	3	2.07482	0.0842705
N0.HOG0001638	59.5916	3	1.95034	0.0760505
N0.HOG0003974	57.5486	3	1.73396	0.0400653
N0.HOG0006420	56.1731	3	1.83687	0.0158384
N0.HOG0000879	666.084	4	1.93309	10.7586
N0.HOG0001967	579.826	4	1.99588	9.23931
N0.HOG0001043	503.923	4	1.87973	7.90236
N0.HOG0005890	441.761	4	1.68083	6.80748
N0.HOG0003672	403.324	4	1.91142	6.13046
N0.HOG0004717	237.849	4	1.71908	3.21582
N0.HOG0002176	215.577	4	1.74127	2.82353
N0.HOG0005667	199.571	4	2.4367	2.5416
N0.HOG0001458	196.961	4	1.71295	2.49564
N0.HOG0005504	152.013	4	1.83872	1.70393
N0.HOG0004648	151.211	4	1.69041	1.68981
N0.HOG0006439	148.776	4	2.07909	1.64693
N0.HOG0003746	139.083	4	1.73166	1.47618
N0.HOG0001259	115.549	4	1.69368	1.06167
N0.HOG0002986	109.187	4	1.69802	0.949612
N0.HOG0001415	87.5494	4	1.68096	0.568491
N0.HOG0000948	87.0062	4	1.66702	0.558924
N0.HOG0000444	79.8274	4	1.67526	0.432478
N0.HOG0005307	76.687	4	1.84212	0.377164
N0.HOG0004859	65.6864	4	1.65616	0.183402
N0.HOG0004002	60.4914	4	1.73731	0.0918996
N0.HOG0000593	60.0665	4	1.68435	0.0844151
