## Supplementary material for "A mycovirus identified from an outbreak fungal species complex reveals a parallel antiviral system": SI Appendix; Dataset S1; Dataset S2; Dataset S3; Dataset S4; Dataset S5: Dataset S4.xlsx

### Sheet: Dataset S4
Dataset S4. Differentially expressed genes (DEGs) in the cai1∆ mutant compared to its virus-cured (VC) counterpart.
Gene ID	group	annotation	TPM
			cai1∆	VC cai1∆
FUN_001390	up	RhoGEF domain	7.8424	3.4575
FUN_001882	up	Antibiotic biosynthesis monooxygenase	46.9422	39.8305
FUN_001967	up	Major Facilitator Superfamily	283.559	152.907
FUN_002439	up	Myo-inositol oxygenase	61.8317	28.4022
FUN_003516	up	Belongs to the major facilitator superfamily. Sugar transporter (TC 2.A.1.1) family	139.415	80.8711
FUN_003654	up	Belongs to the major facilitator superfamily. Sugar transporter (TC 2.A.1.1) family	55.9412	26.249
FUN_003949	up	hypothetical protein	316.002	195.891
FUN_004025	up	Transcription factor	11.3428	3.26752
FUN_004237	up	Belongs to the mitochondrial carrier (TC 2.A.29) family	52.0739	29.3573
FUN_004888	up	Major Facilitator Superfamily	7.23862	4.44953
FUN_005068	up	hypothetical protein	4.78725	2.95637
FUN_005599	up	Belongs to the major facilitator superfamily. Sugar transporter (TC 2.A.1.1) family	73.1949	37.9589
FUN_005850	up	hypothetical protein	41.0866	23.4827
FUN_005911	up	Belongs to the isocitrate lyase PEP mutase superfamily. Isocitrate lyase family	212.972	84.4005
FUN_005972	up	Belongs to the carnitine choline acetyltransferase family	87.9935	54.0964
FUN_006322	up	Transporter	6.07191	3.54607
FUN_006404	up	Belongs to the GMC oxidoreductase family	63.2382	20.6894
FUN_006405	up	Occurs in almost all aerobically respiring organisms and serves to protect cells from the toxic effects of hydrogen peroxide	44.1862	13.3388
FUN_000203	down	POLO box duplicated region	4.5863	6.66333
FUN_000650	down	Diaphanous GTPase-binding Domain	4.79578	8.27083
FUN_000912	down	Protein of unknown function (DUF2841)	12.1418	19.061
FUN_001038	down	Extension to Ser/Thr-type protein kinases	9.68593	14.2628
FUN_001223	down	hypothetical protein	3.21626	5.32475
FUN_001779	down	Glycosyl Hydrolase Family 88	15.8698	25.8497
FUN_002357	down	hypothetical protein	16.9432	26.3227
FUN_002930	down	ER to Golgi transport-related protein	3.19482	5.14032
FUN_004646	down	hypothetical protein	4.69055	7.3312
