## Supplementary material for "A mycovirus identified from an outbreak fungal species complex reveals a parallel antiviral system": SI Appendix; Dataset S1; Dataset S2; Dataset S3; Dataset S4; Dataset S5: Dataset S5.xlsx

### Sheet: Dataset S5
Dataset S5. Differentially expressed genes (DEGs) in the cai1∆dcr1∆dcr2∆ mutant compared to its virus-cured (VC) counterpart.
Gene ID	group	annotation	TPM
			cai1∆dcr1∆dcr2∆	VC cai1∆dcr1∆dcr2∆
FUN_002050	up	GAL4-like Zn(II)2Cys6 (or C6 zinc) binuclear cluster DNA-binding domain	5.38814	3.39863
FUN_002389	up	Catalyzes the NAD( )-dependent oxidation of formate to carbon dioxide. Formate oxidation is the final step in the methanol oxidation pathway in methylotrophic microorganisms. Has a role in the detoxification of exogenous formate in non- methylotrophic organisms	730.496	303.321
FUN_002865	up	Transporter	215.636	127.825
FUN_003367	up	FMN-dependent dehydrogenase	1.29279	0.201415
FUN_004142	up	FAD-binding domain	135.78	84.6411
FUN_004237	up	Belongs to the mitochondrial carrier (TC 2.A.29) family	28.3478	14.8616
FUN_004281	up	hypothetical protein	7.71429	3.23188
FUN_004483	up	hypothetical protein	37.5834	21.6641
FUN_004867	up	hypothetical protein	14.6652	6.79444
FUN_005227	up	hypothetical protein	8.4436	4.4584
FUN_005911	up	Belongs to the isocitrate lyase PEP mutase superfamily. Isocitrate lyase family	79.8079	39.0625
FUN_006274	up	hypothetical protein	13.4833	5.65158
FUN_006275	up	hypothetical protein	10.6417	5.20798
FUN_006404	up	Belongs to the GMC oxidoreductase family	25.9488	6.79116
FUN_006405	up	Occurs in almost all aerobically respiring organisms and serves to protect cells from the toxic effects of hydrogen peroxide	16.7934	6.41582
FUN_006571	up	Major Facilitator Superfamily	0.585803	0
FUN_006744	up	hypothetical protein	6.5127	3.73369
FUN_000133	down	Pirin C-terminal cupin domain	14.1866	21.8581
FUN_000458	down	hypothetical protein	4506.2	9552.49
FUN_000920	down	hypothetical protein	1647.88	3654.12
FUN_001190	down	hypothetical protein	911.997	1524.36
FUN_001268	down	Mitochondrion protein	1442.47	2290.73
FUN_001912	down	Thaumatin family	11.1464	18.0167
FUN_001958	down	DASH complex subunit Hsk3 like	24.1771	33.6737
FUN_001960	down	hypothetical protein	181.257	269.296
FUN_001996	down	Dihydropyrimidinase	11.8573	18.2154
FUN_001997	down	Carbon-nitrogen hydrolase	20.2949	38.4934
FUN_001998	down	Transmembrane amino acid transporter protein	4.60554	6.91722
FUN_002066	down	Belongs to the aconitase IPM isomerase family	63.5925	102.851
FUN_002067	down	Peroxidase	137.79	210
FUN_002258	down	NUDIX domain	1862.31	3079.86
FUN_002746	down	Rieske [2Fe-2S] domain	41.6374	74.4399
FUN_003066	down	HHE domain-containing protein	68.5839	131.95
FUN_003105	down	hypothetical protein	188.967	287.175
FUN_003238	down	hypothetical protein	10.6167	22.5638
FUN_003253	down	hypothetical protein	2270.9	5513.73
FUN_003860	down	Ammonium Transporter Family	14.0393	26.8326
FUN_004258	down	hypothetical protein	4.53666	7.00877
FUN_004474	down	Belongs to the purine-cytosine permease (2.A.39) family	2.31314	4.03919
FUN_005941	down	PAS domain	34.3272	52.5755
FUN_006009	down	hypothetical protein	22.5846	33.9559
FUN_006196	down	Oxidoreductase FAD-binding domain	745.12	1432.17
FUN_006427	down	NAD-binding of NADP-dependent 3-hydroxyisobutyrate dehydrogenase	11.5838	17.3472
